# Sacrificial mothers: increased matrotrophy is associated with reduced maternal longevity across chondrichthyans and mammals

**DOI:** 10.64898/2026.05.07.723519

**Authors:** Rohan M Lewis, Davis Laundon

**Author notes:** Corresponding author: Davis Laundon, Faculty of Medicine, MP 887, IDS Building, University of Southampton, Southampton General Hospital, Southampton, SO16 6YD, UK.

## Abstract

Reproductive strategies vary widely among vertebrates, yet the selective drivers of life history trait evolution remain unresolved. Viviparity is typically associated with a ‘slower’ life history syndrome of larger bodies, increased lifespans, and reduced fecundity. However, viviparity is often coupled to increased matrotrophic investment, which according to the Disposable Soma Theory (DST) should reduce longevity. Conversely, the Selfish Mother Hypothesis (SMH) suggests that matrotrophic mothers withhold nutrients for the sake of their own future survival and reproduction. These opposing frameworks imply conflicting life history outcomes, and it remains unclear whether such dynamics operate primarily among individuals of the same species or shape higher-level clade-wide divergence. Here, we used a phylogenetically controlled comparative analysis of chondrichthyan (*n* = 162) and mammalian (*n* = 620) species to show that both the convergent origin and quantitative degree of matrotrophy is associated with reduced longevity across two major vertebrate clades. Our results decouple parity mode and nutrient provisioning to show that matrotrophy reduces maternal longevity, which counteracts the slower life history strategy of viviparity. We provide evolutionary support for the DST, and not the SMH, in reproductive strategy diversification. Using a simple stochastic simulation, we propose a unified ‘Sacrificial Mother’ framework, in which increased matrotrophic investment specifically reduces maternal longevity through the accumulation of somatic costs. Our work identifies the somatic costs of viviparous matrotrophy as a fundamental, but previously unrecognised, evolutionary trade-off against individual embryonic fitness which shapes the diversification of vertebrate life history strategies beyond resource allocation in intraspecific individuals.
