## Supplementary material for "Sacrificial mothers: increased matrotrophy is associated with reduced maternal longevity across chondrichthyans and mammals": Supplementary_File_1_Chondrichthyan_LH_Data.csv

Type	Order	Family	Species	Maximum_longevity_years	Maximum_length_cm	Parity_mode	Nutritional_mode	Matrotrophy_details	Log_longevity	Log_length	Longevity_residual_PGLS
Chimera	Chimaeriformes	Callorhinchidae	Callorhinchus_milii	15	125	Oviparity	Lecithotrophy	NA	2.708050201	4.828313737	-0.245595266
Chimera	Chimaeriformes	Callorhinchidae	Callorhinchus_capensis	12	122	Oviparity	Lecithotrophy	NA	2.48490665	4.804021045	-0.454967022
Chimera	Chimaeriformes	Chimaeridae	Chimaera_monstrosa	29.4	150	Oviparity	Lecithotrophy	NA	3.380994674	5.010635294	0.323989106
Ray	Rajiformes	Arhynchobatidae	Rhinoraja_taranetzi	19	77	Oviparity	Lecithotrophy	NA	2.944438979	4.343805422	0.26546662
Ray	Rajiformes	Arhynchobatidae	Bathyraja_kincaidii	18	58	Oviparity	Lecithotrophy	NA	2.890371758	4.060443011	0.372040675
Ray	Rajiformes	Arhynchobatidae	Bathyraja_trachura	20	89	Oviparity	Lecithotrophy	NA	2.995732274	4.48863637	0.234653653
Ray	Rajiformes	Arhynchobatidae	Bathyraja_minispinosa	37	90	Oviparity	Lecithotrophy	NA	3.610917913	4.49980967	0.843505024
Ray	Rajiformes	Arhynchobatidae	Bathyraja_brachyurops	20	125	Oviparity	Lecithotrophy	NA	2.995732274	4.828313737	0.042086807
Ray	Rajiformes	Arhynchobatidae	Bathyraja_lindbergi	35	84	Oviparity	Lecithotrophy	NA	3.555348061	4.430816799	0.827047993
Ray	Rajiformes	Arhynchobatidae	Bathyraja_maculata	36	147	Oviparity	Lecithotrophy	NA	3.583518938	4.990432587	0.537966508
Ray	Rajiformes	Arhynchobatidae	Bathyraja_parmifera	17	135	Oviparity	Lecithotrophy	NA	2.833213344	4.905274778	-0.164062186
Ray	Rajiformes	Arhynchobatidae	Bathyraja_aleutica	18	154	Oviparity	Lecithotrophy	NA	2.890371758	5.036952602	-0.181553383
Ray	Rajiformes	Arhynchobatidae	Rhinoraja_albomaculata	17	99	Oviparity	Lecithotrophy	NA	2.833213344	4.59511985	0.011768064
Ray	Rajiformes	Rajidae	Amblyraja_georgiana	37	115	Oviparity	Lecithotrophy	NA	3.610917913	4.744932128	0.704542399
Ray	Rajiformes	Rajidae	Amblyraja_radiata	28	94	Oviparity	Lecithotrophy	NA	3.33220451	4.543294782	0.540139432
Ray	Rajiformes	Rajidae	Leucoraja_erinacea	10.5	58	Oviparity	Lecithotrophy	NA	2.351375257	4.060443011	-0.166955826
Ray	Rajiformes	Rajidae	Leucoraja_ocellata	19.66666667	108.6666667	Oviparity	Lecithotrophy	NA	2.978925155	4.688285093	0.104663471
Ray	Rajiformes	Rajidae	Leucoraja_naevus	11.33333333	78	Oviparity	Lecithotrophy	NA	2.427748236	4.356708827	-0.258539206
Ray	Rajiformes	Rajidae	Rostroraja_alba	35	202	Oviparity	Lecithotrophy	NA	3.555348061	5.308267697	0.329611401
Ray	Rajiformes	Rajidae	Raja_eglanteria	6	84	Oviparity	Lecithotrophy	NA	1.791759469	4.430816799	-0.936540599
Ray	Rajiformes	Rajidae	Malacoraja_senta	14	71	Oviparity	Lecithotrophy	NA	2.63905733	4.262679877	0.006075936
Ray	Rajiformes	Rajidae	Beringraja_binoculata	26	240	Oviparity	Lecithotrophy	NA	3.258096538	5.480638923	-0.065359271
Ray	Rajiformes	Rajidae	Dipturus_trachydermus	26	258.5	Oviparity	Lecithotrophy	NA	3.258096538	5.554895694	-0.107456253
Ray	Rajiformes	Rajidae	Zearaja_chilensis	21.75	163	Oviparity	Lecithotrophy	NA	3.079613758	5.093750201	-0.024510568
Ray	Rajiformes	Rajidae	Dipturus_intermedia	40	230	Oviparity	Lecithotrophy	NA	3.688879454	5.438079309	0.38955116
Ray	Rajiformes	Rajidae	Dipturus_laevis	16	163	Oviparity	Lecithotrophy	NA	2.772588722	5.093750201	-0.331535603
Ray	Rajiformes	Rajidae	Dipturus_batis	50	285	Oviparity	Lecithotrophy	NA	3.912023005	5.65248918	0.49114339
Ray	Rajiformes	Rajidae	Okamejei_kenojei	11	52	Oviparity	Lecithotrophy	NA	2.397895273	3.951243719	-0.058529527
Ray	Rajiformes	Rajidae	Raja_montagui	18	77	Oviparity	Lecithotrophy	NA	2.890371758	4.343805422	0.211399399
Ray	Rajiformes	Rajidae	Raja_microocellata	9	95.25	Oviparity	Lecithotrophy	NA	2.197224577	4.556505014	-0.602329527
Ray	Rajiformes	Rajidae	Raja_brachyura	13	114.5	Oviparity	Lecithotrophy	NA	2.564949357	4.740574823	-0.338955951
Ray	Rajiformes	Rajidae	Raja_undulata	13	100	Oviparity	Lecithotrophy	NA	2.564949357	4.605170186	-0.262193569
Ray	Rajiformes	Rajidae	Raja_radula	12	70	Oviparity	Lecithotrophy	NA	2.48490665	4.248495242	-0.140033317
Ray	Rajiformes	Rajidae	Raja_clavata	12.5	117.2	Oviparity	Lecithotrophy	NA	2.525728644	4.763881877	-0.39138969
Ray	Rajiformes	Rajidae	Raja_asterias	8.15	79	Oviparity	Lecithotrophy	NA	2.098017927	4.369447852	-0.595491409
Ray	Rajiformes	Rajidae	Raja_miraletus	9.1	65.85	Oviparity	Lecithotrophy	NA	2.208274414	4.187379428	-0.382018325
Ray	Torpediniformes	Platyrhinidae	Platyrhina_sinensis	12	55	Viviparity	Matrotrophy	Histotrophy	2.48490665	4.007333185	-0.003315888
Ray	Torpediniformes	Narcinidae	Narcine_brasiliensis	22.5	47	Viviparity	Lecithotrophy	NA	3.113515309	3.850147602	0.714403013
Ray	Torpediniformes	Narcinidae	Narcine_entemedor	15	75	Viviparity	Lecithotrophy	NA	2.708050201	4.317488114	0.043997414
Ray	Torpediniformes	Torpedinidae	Torpedo_californica	16	137	Viviparity	Lecithotrophy	NA	2.772588722	4.919980926	-0.233023885
Ray	Torpediniformes	Torpedinidae	Torpedo_marmorata	20	100	Viviparity	Lecithotrophy	NA	2.995732274	4.605170186	0.168589347
Ray	Torpediniformes	Torpedinidae	Torpedo_torpedo	10	41	Viviparity	Lecithotrophy	NA	2.302585093	3.713572067	-0.019101027
Ray	Rhinopristiformes	Glaucostegidae	Glaucostegus_cemiculus	14.67	265	Viviparity	Lecithotrophy	NA	2.685804592	5.579729826	-0.693826943
Ray	Rhinopristiformes	Glaucostegidae	Glaucostegus_typus	22.74	270	Viviparity	Lecithotrophy	NA	3.124125488	5.598421959	-0.266102823
Ray	Rhinopristiformes	Pristidae	Anoxypristis_cuspidata	9	315	Viviparity	Lecithotrophy	NA	2.197224577	5.752572639	-1.280393454
Ray	Rhinopristiformes	Pristidae	Pristis_pristis	33	567.5	Viviparity	Lecithotrophy	NA	3.496507561	6.341240749	-0.314832914
Ray	Rhinopristiformes	Pristidae	Pristis_clavata	34	310	Viviparity	Lecithotrophy	NA	3.526360525	5.736572297	0.057813263
Ray	Rhinopristiformes	Pristidae	Pristis_zijsron	50	730	Viviparity	Lecithotrophy	NA	3.912023005	6.593044534	-0.042067813
Ray	Rhinopristiformes	Pristidae	Pristis_pectinata	36	554	Viviparity	Lecithotrophy	NA	3.583518938	6.317164687	-0.214172552
Ray	Rhinopristiformes	Rhinidae	Rhynchobatus_australiae	16.78	300	Viviparity	Lecithotrophy	NA	2.820187701	5.703782475	-0.629770648
Ray	Rhinopristiformes	Rhinobatidae	Rhinobatos_rhinobatos	24	185	Viviparity	Lecithotrophy	NA	3.17805383	5.220355825	0.00215538
Ray	Rhinopristiformes	Rhinobatidae	Acroteriobatus_annulatus	7	140	Viviparity	Matrotrophy	Histotrophy	1.945910149	4.941642423	-1.071982599
Ray	Rhinobatiformes	Rhinobatidae	Rhinobatos_horkelii	28	100	Viviparity	Lecithotrophy	NA	3.33220451	4.605170186	0.505061584
Ray	Rhinopristiformes	Rhinobatidae	Rhinobatos_percellens	11	100	Viviparity	Lecithotrophy	NA	2.397895273	4.605170186	-0.429247654
Ray	Rhinopristiformes	Rhinobatidae	Rhinobatos_productus	11	170	Viviparity	Lecithotrophy	NA	2.397895273	5.135798437	-0.730066662
Ray	Myliobatiformes	Myliobatidae	Pteromylaeus_bovinus	14	220	Viviparity	Matrotrophy	Histotrophy	2.63905733	5.393627546	-0.63507077
Ray	Myliobatiformes	Myliobatidae	Myliobatis_californicus	24	180	Viviparity	Matrotrophy	Histotrophy	3.17805383	5.192956851	0.017688161
Ray	Myliobatiformes	Rhinopteridae	Rhinoptera_bonasus	21	104.8	Viviparity	Matrotrophy	Histotrophy	3.044522438	4.652053772	0.190800689
Ray	Myliobatiformes	Rhinopteridae	Rhinoptera_steindachneri	13	92	Viviparity	Matrotrophy	Histotrophy	2.564949357	4.521788577	-0.214923615
Ray	Myliobatiformes	Mobulidae	Manta_birostris	40	700	Viviparity	Matrotrophy	Histotrophy	3.688879454	6.551080335	-0.241421397
Ray	Myliobatiformes	Mobulidae	Manta_alfredi	31	500	Viviparity	Matrotrophy	Histotrophy	3.433987204	6.214608098	-0.305563825
Ray	Myliobatiformes	Mobulidae	Mobula_mobular	20	350	Viviparity	Matrotrophy	Histotrophy	2.995732274	5.857933154	-0.541615796
Ray	Myliobatiformes	Myliobatidae	Aetobatus_flagellum	16	150	Viviparity	Matrotrophy	Histotrophy	2.772588722	5.010635294	-0.284416846
Ray	Myliobatiformes	Gymnuridae	Gymnura_marmorata	13	122	Viviparity	Matrotrophy	Histotrophy	2.564949357	4.804021045	-0.374924314
Ray	Myliobatiformes	Urotrygonidae	Urobatis_jamaicensis	14	76	Viviparity	Matrotrophy	Histotrophy	2.63905733	4.33073334	-0.032504322
Ray	Myliobatiformes	Urotrygonidae	Urotrygon_rogersi	8	46	Viviparity	Matrotrophy	Histotrophy	2.079441542	3.828641396	-0.30747865
Ray	Myliobatiformes	Urotrygonidae	Urotrygon_aspidura	7.5	42	Viviparity	Matrotrophy	Histotrophy	2.014903021	3.737669618	-0.320444267
Ray	Myliobatiformes	Urotrygonidae	Urobatis_concentricus	4	58	Viviparity	Matrotrophy	Histotrophy	1.386294361	4.060443011	-1.132036722
Ray	Myliobatiformes	Dasyatidae	Dasyatis_dipterura	28	167	Viviparity	Matrotrophy	Histotrophy	3.33220451	5.117993812	0.214336214
Ray	Myliobatiformes	Dasyatidae	Dasyatis_americana	26	132	Viviparity	Matrotrophy	Histotrophy	3.258096538	4.882801923	0.273561118
Ray	Myliobatiformes	Dasyatidae	Dasyatis_pastinaca	10	150	Viviparity	Matrotrophy	Histotrophy	2.302585093	5.010635294	-0.754420475
Ray	Myliobatiformes	Dasyatidae	Dasyatis_chrysonota	14	75	Viviparity	Matrotrophy	Histotrophy	2.63905733	4.317488114	-0.024995457
Ray	Myliobatiformes	Dasyatidae	Pteroplatytrygon_violacea	10	96	Viviparity	Matrotrophy	Histotrophy	2.302585093	4.564348191	-0.501415395
Ray	Myliobatiformes	Dasyatidae	Neotrygon_annotata	13	30	Viviparity	Matrotrophy	Histotrophy	2.564949357	3.401197382	0.420351892
Ray	Myliobatiformes	Dasyatidae	Neotrygon_picta	18	28	Viviparity	Matrotrophy	Histotrophy	2.890371758	3.33220451	0.784887112
Ray	Myliobatiformes	Urolophidae	Trygonoptera_personata	14	31.1	Viviparity	Matrotrophy	Histotrophy	2.63905733	3.437207819	0.47404515
Ray	Myliobatiformes	Urolophidae	Trygonoptera_mucosa	16	36.9	Viviparity	Matrotrophy	Histotrophy	2.772588722	3.608211551	0.510632641
Ray	Myliobatiformes	Urolophidae	Trygonoptera_imitata	12	80	Viviparity	Matrotrophy	Histotrophy	2.48490665	4.382026635	-0.215733737
Ray	Myliobatiformes	Urolophidae	Urolophus_paucimaculatus	14	57	Viviparity	Matrotrophy	Histotrophy	2.63905733	4.043051268	0.130585817
Ray	Myliobatiformes	Urolophidae	Urolophus_cruciatus	11	50	Viviparity	Matrotrophy	Histotrophy	2.397895273	3.912023005	-0.036294873
Ray	Myliobatiformes	Urolophidae	Urolophus_lobatus	14	35.35	Viviparity	Matrotrophy	Histotrophy	2.63905733	3.565298392	0.401429191
Ray	Myliobatiformes	Urolophidae	Urolophus_expansus	11	52	Viviparity	Matrotrophy	Histotrophy	2.397895273	3.951243719	-0.058529527
Ray	Rhinopristiformes	Trygonorrhinidae	Zapteryx_exasperata	22.6	103	Viviparity	Lecithotrophy	NA	3.117949906	4.634728988	0.274049769
Ray	Rhinopristiformes	Trygonorrhinidae	Zapteryx_brevirostris	9	66	Viviparity	Lecithotrophy	NA	2.197224577	4.189654742	-0.394358061
Ray	Rhinopristiformes	Trygonorrhinidae	Aptychotrema_rostrata	17	120	Viviparity	Lecithotrophy	NA	2.833213344	4.787491743	-0.097289684
Shark	Hexanchiformes	Chlamydoselachidae	Chlamydoselachus_anguineus	25	171	Viviparity	Lecithotrophy	NA	3.218875825	5.141663557	0.08758889
Shark	Hexanchiformes	Hexanchidae	Notorynchus_cepedianus	28.5	291	Viviparity	Lecithotrophy	NA	3.349904087	5.673323267	-0.082786601
Shark	Pristiophoriformes	Pristiophoridae	Pliotrema_warreni	15	170	Viviparity	Lecithotrophy	NA	2.708050201	5.135798437	-0.419911733
Shark	Pristiophoriformes	Pristiophoridae	Pristiophorus_delicatus	15	95	Viviparity	Lecithotrophy	NA	2.708050201	4.553876892	-0.090013991
Shark	Squaliformes	Centrophoridae	Deania_calcea	35	119	Viviparity	Lecithotrophy	NA	3.555348061	4.779123493	0.629589087
Shark	Squaliformes	Centrophoridae	Centrophorus_granulosus	39	176	Viviparity	Lecithotrophy	NA	3.663561646	5.170483995	0.515936086
Shark	Squaliformes	Centrophoridae	Centrophorus_squamosus	70	166	Viviparity	Lecithotrophy	NA	4.248495242	5.111987788	1.134031827
Shark	Squaliformes	Somniosidae	Proscymnodon_macracanthus	39	170	Viviparity	Lecithotrophy	NA	3.663561646	5.135798437	0.535599712
Shark	Squaliformes	Centrophoridae	Centroselachus_crepidater	54	105	Viviparity	Lecithotrophy	NA	3.988984047	4.65396035	1.134181438
Shark	Squaliformes	Somniosidae	Somniosus_antarcticus	250	430	Viviparity	Lecithotrophy	NA	5.521460918	6.063785209	1.867413048
Shark	Squaliformes	Somniosidae	Somniosus_pacificus	250	430	Viviparity	Lecithotrophy	NA	5.521460918	6.063785209	1.867413048
Shark	Squaliformes	Somniosidae	Somniosus_microcephalus	392	640	Viviparity	Lecithotrophy	NA	5.97126184	6.461468176	2.09176311
Shark	Squaliformes	Dalatiidae	Dalatias_licha	18.4	182	Viviparity	Lecithotrophy	NA	2.912350665	5.204006687	-0.254279279
Shark	Squaliformes	Squalidae	Squalus_acanthias	75	110	Viviparity	Lecithotrophy	NA	4.317488114	4.700480366	1.436312795
Shark	Squaliformes	Squalidae	Squalus_blainville	28	117	Viviparity	Lecithotrophy	NA	3.33220451	4.762173935	0.416054427
Shark	Squaliformes	Squalidae	Squalus_mitsukurii	27	91	Viviparity	Lecithotrophy	NA	3.295836866	4.510859507	0.522159704
Shark	Squaliformes	Squalidae	Squalus_megalops	32	78.2	Viviparity	Lecithotrophy	NA	3.465735903	4.359269648	0.777996703
Shark	Squaliformes	Etmopteridae	Etmopterus_spinax	9	60	Viviparity	Lecithotrophy	NA	2.197224577	4.094344562	-0.340325669
Shark	Squatiniformes	Squatinidae	Squatina_occulta	21	131	Viviparity	Lecithotrophy	NA	3.044522438	4.875197323	0.064298149
Shark	Squatiniformes	Squatinidae	Squatina_guggenheim	12	92	Viviparity	Lecithotrophy	NA	2.48490665	4.521788577	-0.294966323
Shark	Squatiniformes	Squatinidae	Squatina_californica	35	150	Viviparity	Lecithotrophy	NA	3.555348061	5.010635294	0.498342493
Shark	Lamniformes	Mitsukurnidae	Mitsukurina_owstoni	60	410	Viviparity	Matrotrophy	Oophagy	4.094344562	6.01615716	0.467297559
Shark	Lamniformes	Alopiidae	Alopias_superciliosus	21	484	Viviparity	Matrotrophy	Oophagy	3.044522438	6.182084907	-0.676590835
Shark	Lamniformes	Alopiidae	Alopias_pelagicus	28.5	365.2	Viviparity	Matrotrophy	Oophagy	3.349904087	5.900445149	-0.211544501
Shark	Lamniformes	Alopiidae	Alopias_vulpinus	38	573	Viviparity	Matrotrophy	Oophagy	3.63758616	6.350885717	-0.179222154
Shark	Lamniformes	Odontaspididae	Carcharias_taurus	40	320	Viviparity	Matrotrophy	Oophagy; Embryophagy	3.688879454	5.768320996	0.202333505
Shark	Lamniformes	Cetorhinidae	Cetorhinus_maximus	50	980	Viviparity	Matrotrophy	Histotrophy; Oophagy	3.912023005	6.887552572	-0.209027667
Shark	Lamniformes	Lamnidae	Lamna_ditropis	20	257.3	Viviparity	Matrotrophy	Oophagy	2.995732274	5.550242719	-0.367182695
Shark	Lamniformes	Lamnidae	Lamna_nasus	65	350	Viviparity	Matrotrophy	Oophagy	4.17438727	5.857933154	0.6370392
Shark	Lamniformes	Lamnidae	Carcharodon_carcharias	40	600	Viviparity	Matrotrophy	Histotrophy; Oophagy	3.688879454	6.396929655	-0.154031677
Shark	Lamniformes	Lamnidae	Isurus_oxyrinchus	30	445	Viviparity	Matrotrophy	Oophagy; Embryophagy	3.401197382	6.098074282	-0.272289342
Shark	Lamniformes	Lamnidae	Isurus_paucus	30	417	Viviparity	Matrotrophy	Oophagy; Embryophagy	3.401197382	6.033086222	-0.235446894
Shark	Orectolobiformes	Ginglymostomatidae	Ginglymostoma_cirratum	25	274	Viviparity	Lecithotrophy	NA	3.218875825	5.613128106	-0.179689563
Shark	Orectolobiformes	Rhincodontidae	Rhincodon_typus	50	1370	Viviparity	Lecithotrophy	NA	3.912023005	7.222566019	-0.398950485
Shark	Carcharhiniformes	Scyliorhinidae	Scyliorhinus_canicula	12	71	Oviparity	Lecithotrophy	NA	2.48490665	4.262679877	-0.148074743
Shark	Carcharhiniformes	Scyliorhinidae	Haploblepharus_edwardsii	22	60	Oviparity	Lecithotrophy	NA	3.091042453	4.094344562	0.553492207
Shark	Carcharhiniformes	Triakidae	Triakis_semifasciata	25	145	Viviparity	Lecithotrophy	NA	3.218875825	4.976733742	0.18108942
Shark	Carcharhiniformes	Triakidae	Furgaleus_macki	11.5	150	Viviparity	Lecithotrophy	NA	2.442347035	5.010635294	-0.614658533
Shark	Carcharhiniformes	Triakidae	Mustelus_manazo	10	107	Viviparity	Matrotrophy	Histotrophy	2.302585093	4.672828834	-0.562914268
Shark	Carcharhiniformes	Triakidae	Mustelus_antarcticus	16	175	Viviparity	Matrotrophy	Histotrophy	2.772588722	5.164785974	-0.371806566
Shark	Carcharhiniformes	Triakidae	Mustelus_lenticulatus	19.5	151	Viviparity	Matrotrophy	Placentotrophy	2.970414466	5.017279837	-0.090357967
Shark	Carcharhiniformes	Triakidae	Triakis_megalopterus	21	174	Viviparity	Lecithotrophy	NA	3.044522438	5.159055299	-0.096624068
Shark	Carcharhiniformes	Triakidae	Mustelus_canis	16	132	Viviparity	Matrotrophy	Placentotrophy; Histotrophy	2.772588722	4.882801923	-0.211946698
Shark	Carcharhiniformes	Triakidae	Mustelus_henlei	13	100	Viviparity	Matrotrophy	Placentotrophy	2.564949357	4.605170186	-0.262193569
Shark	Carcharhiniformes	Triakidae	Mustelus_californicus	9	125	Viviparity	Matrotrophy	Placentotrophy	2.197224577	4.828313737	-0.75642089
Shark	Carcharhiniformes	Triakidae	Mustelus_mustelus	24	164	Viviparity	Matrotrophy	Placentotrophy	3.17805383	5.099866428	0.070462148
Shark	Carcharhiniformes	Triakidae	Galeorhinus_galeus	55	195	Viviparity	Lecithotrophy	NA	4.007333185	5.272999559	0.801590422
Shark	Carcharhiniformes	Carcharhinidae	Galeocerdo_cuvier	50	500	Viviparity	Matrotrophy	Histotrophy	3.912023005	6.214608098	0.172471976
Shark	Carcharhiniformes	Carcharhinidae	Negaprion_brevirostris	25	368	Viviparity	Matrotrophy	Placentotrophy	3.218875825	5.908082938	-0.34690271
Shark	Carcharhiniformes	Carcharhinidae	Carcharhinus_signatus	30	260	Viviparity	Matrotrophy	Placentotrophy	3.401197382	5.560681631	0.032364479
Shark	Carcharhiniformes	Carcharhinidae	Prionace_glauca	14	341.8	Viviparity	Matrotrophy	Placentotrophy	2.63905733	5.834225771	-0.884850763
Shark	Carcharhiniformes	Carcharhinidae	Carcharhinus_falciformis	22	305	Viviparity	Matrotrophy	Placentotrophy	3.091042453	5.720311777	-0.36828654
Shark	Carcharhiniformes	Carcharhinidae	Carcharhinus_amblyrhynchos	20	190	Viviparity	Matrotrophy	Placentotrophy	2.995732274	5.247024072	-0.1952847
Shark	Carcharhiniformes	Carcharhinidae	Isogomphodon_oxyrhynchus	20	160	Viviparity	Matrotrophy	Placentotrophy	2.995732274	5.075173815	-0.097860894
Shark	Carcharhiniformes	Carcharhinidae	Carcharhinus_porosus	12	128	Viviparity	Matrotrophy	Placentotrophy	2.48490665	4.852030264	-0.482183978
Shark	Carcharhiniformes	Carcharhinidae	Carcharhinus_leucas	32	400	Viviparity	Matrotrophy	Placentotrophy	3.465735903	5.991464547	-0.147312586
Shark	Carcharhiniformes	Carcharhinidae	Carcharhinus_sorrah	8	151.8	Viviparity	Matrotrophy	Placentotrophy	2.079441542	5.022563865	-0.984326465
Shark	Carcharhiniformes	Carcharhinidae	Carcharhinus_plumbeus	22.4	226.5	Viviparity	Matrotrophy	Placentotrophy	3.109060959	5.422744945	-0.181574115
Shark	Carcharhiniformes	Carcharhinidae	Carcharhinus_brevipinna	19	294.1	Viviparity	Matrotrophy	Placentotrophy	2.944438979	5.683919846	-0.494259027
Shark	Carcharhiniformes	Carcharhinidae	Carcharhinus_brachyurus	34.5	275	Viviparity	Matrotrophy	Placentotrophy	3.540959324	5.616771098	0.140328684
Shark	Carcharhiniformes	Carcharhinidae	Carcharhinus_longimanus	22	395	Viviparity	Matrotrophy	Placentotrophy	3.091042453	5.978885765	-0.514874985
Shark	Carcharhiniformes	Carcharhinidae	Carcharhinus_obscurus	42	420	Viviparity	Matrotrophy	Placentotrophy	3.737669618	6.040254711	0.096961447
Shark	Carcharhiniformes	Carcharhinidae	Carcharhinus_galapagensis	24	300	Viviparity	Matrotrophy	Placentotrophy	3.17805383	5.703782475	-0.271904519
Shark	Carcharhiniformes	Carcharhinidae	Carcharhinus_isodon	12.3	200	Viviparity	Matrotrophy	Placentotrophy	2.509599262	5.298317367	-0.710496445
Shark	Carcharhiniformes	Carcharhinidae	Carcharhinus_acronotus	19	132.4	Viviparity	Matrotrophy	Placentotrophy	2.944438979	4.885827644	-0.041811755
Shark	Carcharhiniformes	Carcharhinidae	Carcharhinus_cautus	16.4	150	Viviparity	Matrotrophy	Placentotrophy	2.797281335	5.010635294	-0.259724233
Shark	Carcharhiniformes	Carcharhinidae	Carcharhinus_melanopterus	12	138.75	Viviparity	Matrotrophy	Placentotrophy	2.48490665	4.932673753	-0.527901661
Shark	Carcharhiniformes	Carcharhinidae	Carcharhinus_limbatus	12	255	Viviparity	Matrotrophy	Placentotrophy	2.48490665	5.541263545	-0.872917926
Shark	Carcharhiniformes	Carcharhinidae	Carcharhinus_tilstoni	12	196	Viviparity	Matrotrophy	Placentotrophy	2.48490665	5.278114659	-0.72373592
Shark	Carcharhiniformes	Sphyrnidae	Sphyrna_mokarran	30	600	Viviparity	Matrotrophy	Placentotrophy	3.401197382	6.396929655	-0.441713749
Shark	Carcharhiniformes	Sphyrnidae	Sphyrna_zygaena	24	400	Viviparity	Matrotrophy	Placentotrophy	3.17805383	5.991464547	-0.434994659
Shark	Carcharhiniformes	Sphyrnidae	Sphyrna_lewini	35	331	Viviparity	Matrotrophy	Placentotrophy	3.555348061	5.802118375	0.049642005
Shark	Carcharhiniformes	Sphyrnidae	Sphyrna_tiburo	12	150	Viviparity	Matrotrophy	Placentotrophy	2.48490665	5.010635294	-0.572098918
Shark	Carcharhiniformes	Carcharhinidae	Scoliodon_laticaudus	6	44	Viviparity	Matrotrophy	Placentotrophy	1.791759469	3.784189634	-0.569960528
Shark	Carcharhiniformes	Carcharhinidae	Rhizoprionodon_terraenovae	10.2	108.9	Viviparity	Matrotrophy	Placentotrophy	2.32238772	4.69043003	-0.553089952
Shark	Carcharhiniformes	Carcharhinidae	Rhizoprionodon_taylori	7	78.4	Viviparity	Matrotrophy	Placentotrophy	1.945910149	4.361823927	-0.7432771
Shark	Heterodontiformes	Heterodontidae	Heterodontus_francisci	12	89	Oviparity	Lecithotrophy	NA	2.48490665	4.48863637	-0.276171971
